# Multi-omics reveals principles of gene regulation and pervasive non-productive transcription in the human cytomegalovirus genome

**DOI:** 10.1101/2022.01.07.472583

**Authors:** Christopher Sebastian Jürges, Manivel Lodha, Vu Thuy Khanh Le-Trilling, Pranjali Bhandare, Elmar Wolf, Albert Zimmermann, Mirko Trilling, Bhupesh Prusty, Lars Dölken, Florian Erhard

## Abstract

For decades, human cytomegalovirus (HCMV) was thought to express ≈200 viral proteins during lytic infection. In recent years, systems biology approaches uncovered hundreds of additional viral gene products and suggested thousands of viral sites of transcription initiation. Despite all available data, the molecular mechanisms of HCMV gene regulation remain poorly understood. Here, we provide a unifying model of productive HCMV gene expression employing transcription start site profiling combined with metabolic RNA labeling as well as integrative computational analysis of previously published big data. This approach defined the expression of >2,600 high confidence viral transcripts and explained the complex kinetics of viral protein expression by cumulative effects of translation of incoming virion-associated RNA, multiple transcription start sites with distinct kinetics per viral open reading frame, and differences in viral protein stability. Most importantly, we identify pervasive transcription of transient RNAs as a common feature of this large DNA virus with its human host.
