## Supplementary Table 1 for "Multi-omics reveals principles of gene regulation and pervasive non-productive transcription in the human cytomegalovirus genome"

### Sheet: GRAND-SLAM (dSLAM-seq)
Rate	dSLAM.R1.mock	dSLAM.R1.2hpi	dSLAM.R1.6hpi	dSLAM.R1.12hpi	dSLAM.R1.24hpi	dSLAM.R1.72hpi	dSLAM.R2.mock1	dSLAM.R2.mock2	dSLAM.R2.2hpi	dSLAM.R2.6hpi	dSLAM.R2.12hpi	dSLAM.R2.24hpi	dSLAM.R2.48hpi	dSLAM.R2.72hpi	dSLAM.R2.96hpi	dSLAM.R2.GCV.72hpi
single_old	0.002551	0.002441	0.002594	0.002384	0.002543	0.00258	0.002217	0.002076	0.002483	0.002162	0.002185	0.002225	0.00218	0.00206	0.00221	0.002227
single_new	0.07576	0.07325	0.09407	0.08262	0.1115	0.131	0.04022	0.04012	0.05114	0.06627	0.05311	0.08586	0.09116	0.08805	0.06579	0.09052
double_old	0.000532	0.0005356	0.0005318	0.0005308	0.0005387	0.0005354	0.0006169	0.0005649	0.0006958	0.0004816	0.0005052	0.0004795	0.0005107	0.0004516	0.0005397	0.000478
double_new	0.05833	0.05696	0.07978	0.0672	0.08854	0.09056	0.03819	0.03597	0.0272	0.05225	0.04538	0.06798	0.07899	0.08075	0.06071	0.06975

### Sheet: GRAND-SLAM (STRIPE-seq)
Rate	STRIPE.Mock.minus.A	STRIPE.Mock.minus.B	STRIPE.Mock.plus.A	STRIPE.Mock.plus.B	STRIPE.TB40.24hpi.A	STRIPE.TB40.24hpi.B	STRIPE.TB40.72hpi.A	STRIPE.TB40.72hpi.B	STRIPE.TB40.72hpi.GCV.A	STRIPE.TB40.72hpi.GCV.B	STRIPE.TB40.72hpi.PAA.A	STRIPE.TB40.72hpi.PAA.B	STRIPE.BAC2.24hpi.A	STRIPE.BAC2.24hpi.B	STRIPE.BAC2.72hpi.A	STRIPE.BAC2.72hpi.B	STRIPE.BAC2.72hpi.GCV.A	STRIPE.BAC2.72hpi.GCV.B	STRIPE.BAC2.72hpi.PAA.A	STRIPE.BAC2.72hpi.PAA.B
single_old	0.0003819	0.0002928	0.0002963	0.0004481	0.0004373	0.0003055	0.0003986	0.000523	0.000363	0.0003839	0.0003969	0.0003127	0.0006939	0.0006412	0.001037	0.000922	0.001098	0.001184	0.001185	0.0007703
single_new	0.05805	0.04011	0.05024	0.05322	0.05733	0.05538	0.0638	0.07183	0.05592	0.06192	0.0353	0.03095	0.07453	0.07421	0.06099	0.05761	0.1816	0.1549	0.1202	0.13
double_old	0.0004921	0.0005016	0.0007833	0.0004824	0.0009217	0.0007681	0.0006368	0.0006949	0.001334	0.0005978	0.0009096	0.000623	0.001108	0.0008361	0.00133	0.001028	0.00104	0.001083	0.001226	0.0008165
double_new	0.0004033	0.07383	0.05125	0.0495	0.06302	0.05953	0.05825	0.0598	0.06542	0.0551	0.05413	0.05699	0.07764	0.07315	0.06089	0.06565	0.2462	0.232	0.1291	0.1371
