## Supplementary Table 4 for "Multi-omics reveals principles of gene regulation and pervasive non-productive transcription in the human cytomegalovirus genome"

### Sheet: 2hpi
Rank	Factor	Matrix ID	Location	Sequences	P-Value
1	HIF1A::ARNT	MA0259.1	+[-0089:+0002]	24	2.04e-08
2	Pax6	MA0069.1	+[-0071:-0037]	11	1.66e-06
3	CREB1	MA0018.2	+[-0082:-0047]	13	2.1e-05
4	Pax2	MA0067.1	+[-0061:-0010]	14	2.48e-05
5	NFIL3	MA0025.1	+[-0060:-0030]	9	9.03e-05
6	BRCA1	MA0133.1	+[-0094:-0057]	14	9.5e-05

### Sheet: 6hpi
Rank	Factor	Matrix ID	Location	Sequences	P-Value
1	HIF1A::ARNT	MA0259.1	+[-0089:-0010]	25	2.65e-10
2	CREB1	MA0018.2	+[-0084:-0049]	16	1.77e-07
3	MYC::MAX	MA0059.1	+[-0088:-0044]	13	4.8e-06
4	SRF	MA0083.1	+[-0062:-0033]	10	5.02e-06
5	MIZF	MA0131.1	+[-0087:-0013]	13	1.21e-05
6	Mycn	MA0104.2	+[-0087:-0044]	15	1.72e-05
7	FOXD1	MA0031.1	+[-0077:-0022]	14	2.47e-05
8	Ar	MA0007.1	+[-0100:-0046]	12	3.82e-05

### Sheet: 12hpi
Rank	Factor	Matrix ID	Location	Sequences	P-Value
1	HIF1A::ARNT	MA0259.1	+[-0089:-0019]	22	1.82e-09
2	MYC::MAX	MA0059.1	+[-0093:-0048]	15	2.13e-07
3	SRF	MA0083.1	+[-0062:-0033]	11	6.92e-07
4	HLF	MA0043.1	+[-0068:-0032]	10	3.04e-05
5	Myc	MA0147.1	+[-0092:-0047]	13	5.23e-05
6	FOXO3	MA0157.1	+[-0079:-0029]	17	7.39e-05

### Sheet: 24hpi
Rank	Factor	Matrix ID	Location	Sequences	P-Value
1	TBP	MA0108.2	+[-0100:-0023]	41	1.05e-25
2	HIF1A::ARNT	MA0259.1	+[-0089:-0010]	24	2.65e-10
3	MYC::MAX	MA0059.1	+[-0088:-0018]	20	3.7e-09
4	CREB1	MA0018.2	+[-0082:-0047]	15	1.74e-07
5	Myc	MA0147.1	+[-0087:-0047]	15	7.5e-07
6	Mycn	MA0104.2	+[-0087:-0044]	17	9.54e-07
7	Arnt	MA0004.1	+[-0077:-0042]	8	5.63e-06
8	FOXO3	MA0157.1	+[-0079:-0029]	18	7.56e-06
9	BRCA1	MA0133.1	+[-0093:-0044]	17	1.82e-05
10	USF1	MA0093.1	+[-0078:-0043]	10	2.65e-05
11	HLF	MA0043.1	+[-0068:-0032]	10	3.04e-05

### Sheet: 48hpi
Rank	Factor	Matrix ID	Location	Sequences	P-Value
1	TBP	MA0108.2	+[-0055:-0023]	44	1.81e-41
2	HIF1A::ARNT	MA0259.1	+[-0097:+0002]	29	1.63e-10
3	MYC::MAX	MA0059.1	+[-0091:-0019]	19	2.97e-08
4	BRCA1	MA0133.1	+[-0097:-0046]	19	2.06e-07
5	FOXO3	MA0157.1	+[-0097:-0029]	22	3.21e-06
6	Myc	MA0147.1	+[-0091:-0047]	14	1.03e-05
7	FOXD1	MA0031.1	+[-0098:-0027]	17	1.1e-05

### Sheet: 72hpi
Rank	Factor	Matrix ID	Location	Sequences	P-Value
1	TBP	MA0108.2	+[-0100:-0030]	36	8.09e-22
2	HIF1A::ARNT	MA0259.1	+[-0097:+0002]	34	1.18e-13
3	MYC::MAX	MA0059.1	+[-0094:+0000]	18	4.04e-07
4	CREB1	MA0018.2	+[-0082:-0037]	14	7.99e-07
5	FOXD1	MA0031.1	+[-0043:-0006]	13	6.2e-06
6	USF1	MA0093.1	+[-0078:-0043]	10	2.65e-05
7	Arnt::Ahr	MA0006.1	+[-0099:-0066]	12	5.48e-05
8	Ar	MA0007.1	+[-0097:-0046]	12	8.66e-05
9	NFIL3	MA0025.1	+[-0067:-0012]	12	9.92e-05

### Sheet: 96hpi
Rank	Factor	Matrix ID	Location	Sequences	P-Value
1	TBP	MA0108.2	+[-0100:-0030]	38	1.05e-22
2	HIF1A::ARNT	MA0259.1	+[-0097:+0002]	32	2.31e-12
3	NFIL3	MA0025.1	+[-0067:-0012]	14	1.03e-06
4	USF1	MA0093.1	+[-0078:-0043]	10	2.65e-05
5	FOXD1	MA0031.1	+[-0043:-0006]	12	3e-05
6	CREB1	MA0018.2	+[-0082:-0037]	12	5.81e-05
7	MYC::MAX	MA0059.1	+[-0091:-0007]	15	6.22e-05
